# Impact of clade specific mutations on structural fidelity of SARS-CoV-2 proteins

**DOI:** 10.1101/2020.10.20.347021

**Authors:** Souradip Basu, Suparba Mukhopadhyay, Rajdeep Das, Sarmishta Mukhopadhyay, Pankaj Kumar Singh, Sayak Ganguli

## Abstract

The SARS-CoV-2 is a positive stranded RNA virus with a genome size of ~29.9 kilobase pairs which spans 29 open reading frames. Studies have revealed that the genome encodes about 16 non-structural proteins (nsp), four structural proteins, and six or seven accessory proteins. Based on prevalent knowledge on SARS-CoV and other coronaviruses, functions have been assigned for majority of the proteins. While, researchers across the globe are engrossed in identifying a potential pharmacological intervention to control the viral outbreak, none of the work has come up with new antiviral drugs or vaccines yet. One possible approach that has shown some positive results is by treating infected patients with the plasma collected from convalescent COVID-19 patients. Several vaccines around the world have entered their final trial phase in humans and we expect that these will in time be available for application to worldwide population to combat the disease. In this work we analyse the effect of prevalent mutations in the major pathogenesis related proteins of SARS-COV2 and attempt to pinpoint the effects of those mutations on the structural stability of the proteins. Our observations and analysis direct us to identify that all the major mutations have a negative impact in context of stability of the viral proteins under study and the mutant proteins suffer both structural and functional alterations as a result of the mutations. Our binary scoring scheme identifies L84S mutation in ORF8 as the most disruptive of the mutations under study. We believe that, the virus is under the influence of an evolutionary phenomenon similar to Muller’s ratchet where the continuous accumulation of these mutations is making the virus less virulent which may also explain the reduction in fatality rates worldwide.
