## Supplementary material for "Impact of clade specific mutations on structural fidelity of SARS-CoV-2 proteins": Physicochemical Parameters

### Sheet: Sheet 1
Table 1
Parameter	N PROTEIN		nsp2		nsp4		nsp6		ORF3a		ORF8		S PROTEIN
	W	M	W	M	W	M	W	M	W	M	W	M	W	M
MOLECULAR WEIGHT	45.6257	45.6527	70.5114	70.5254	56.184	56.212	33.0337	33.0337	31.1229	31.165	13.831	13.8049	141.178	141.12
AVERAGE RESIDUE WEIGHT	108.892	108.956	110.519	110.541	112.368	112.424	113.909	113.909	113.174	113.327	114.306	114.09	110.902	110.857
INSTABILITY INDEX	55.09	54.17	36.06	36.06	34.09	34.26	22.94	22.94	32.96	32.96	45.79	46.24	33.01	32.86
ALIPHATIC INDEX	52.53	52.53	88.93	89.09	95.5	95.88	111.55	111.55	103.42	104.47	97.36	94.13	84.67	84.67
ISOELECTRIC POINT	10.7014	10.7014	6.5604	6.5604	7.2726	7.2726	9.0006	9.0006	5.8051	5.8051	5.5191	5.5191	6.6146	6.7006
THEORETICAL pI	10.07	10.07	6.25	6.25	7.16	7.16	9.11	9.11	5.55	5.55	5.42	5.42	6.24	6.32
EXTINCTION COEFFCIENT	0.962	0.961	0.971	0.97	1.454	1.453	1.783	1.785	1.886	1.884	1.179	1.181	1.055	1.056
HYDROPATHICITY	-0.971	-0.978	-0.062	-0.062	0.343	0.348	0.79	0.79	0.275	0.291	0.219	0.181	-0.079	-0.077
