## Supplementary material for "Impact of clade specific mutations on structural fidelity of SARS-CoV-2 proteins": NetCTL prediction table

### Sheet: Sheet1
NetCTL Analysis (summation of combined scores of epitopes)
Supertype	N Protein		nsp2		nsp4		nsp6		orf3a		orf8		S Protein
	Wild type	Mutant type	Wild type	Mutant type	Wild type	Mutant type	Wild type	Mutant type	Wild type	Mutant type	Wild type	Mutant type	Wild type	Mutant type
A1	6.9791	6.9791	10.0815	10.0815	13.6884	13.6884	14.896	13.6945	12.39	12.39	2.5149	2.5149	53.589	52.8385
A2	2.2914	2.2914	15.1549	15.1549	19.8995	19.8995	12.0902	10.7953	8.8283	8.8283	5.2602	4.3932	22.0353	21.0782
A3	10.446	10.442	15.1667	15.1667	10.8903	10.8903	9.1102	9.1102	9.074	9.074	1.987	1.987	24.6506	24.6534
A24	4.2717	4.2717	8.5588	8.5588	30.3539	30.3687	17.5632	19.0319	10.7058	10.7058	2.8844	2.7146	22.5409	22.5409
A26	5.0042	5.0042	8.7266	8.7519	31.3919	31.4444	4.3801	5.4845	3.7746	3.7906	4.109	3.2399	14.8901	14.8901
B7	8.7026	8.7026	8.3178	7.3299	4.2981	4.2981	4.6435	4.6435	3.1952	3.1952	0.8947	0.8947	15.163	15.163
B8	5.8497	5.8497	7.5976	7.5976	15.5626	14.4084	5.8682	4.5774	5.0006	5.0006	2.4501	2.4501	11.9571	11.9571
B27	5.784	5.784	5.2315	5.2315	5.7272	5.7236	4.9401	4.1355	4.6254	4.6254	0.8133	0.8133	10.9511	10.9511
B39	2.9863	2.9863	7.6695	6.6706	11.2653	11.2653	7.9856	7.9856	2.8804	2.8804	1.5818	1.5818	22.5871	21.707
B44	1.6738	1.6738	17.3612	17.3612	4.6485	4.6485	1.0498	1.0498	2.3851	2.3827	1.7126	1.7126	9.3854	9.3854
B58	3.2867	3.2867	7.2559	7.2559	10.5273	10.5273	11.2015	11.1994	9.4397	9.4397	1.5177	1.5177	23.3014	23.3042
B62	9.1436	9.1436	14.9455	14.9455	32.7142	31.6959	25.7386	25.9975	8.5584	8.5584	5.048	5.0487	47.8975	47.9003
