## Supplementary material for "Impact of clade specific mutations on structural fidelity of SARS-CoV-2 proteins": Propred Prediction Table

### Sheet: Sheet1
>YP_009724397.2 N protein (wild type)							>YP_009724397.2 N protein (mutant)
Rank	Sequence	At Position	Score	% of Highest Score	Allele	Binary Prediction	Rank	Sequence	At Position	Score	% of Highest Score	Allele
1	LLLLDRLNQ	220	6.1	73.49	DRB1_1104	0	1	LLLLDRLNQ	220	6.1	73.49	DRB1_1104
1	LLLLDRLNQ	220	6.1	73.49	DRB1_1106	0	1	LLLLDRLNQ	220	6.1	73.49	DRB1_1106
1	LLLLDRLNQ	220	6.1	73.49	DRB1_1311	0	1	LLLLDRLNQ	220	6.1	73.49	DRB1_1311
1	LLLLDRLNQ	220	5.9	66.29	DRB1_1321	0	1	LLLLDRLNQ	220	5.9	66.29	DRB1_1321
1	YRRATRRIR	86	5.6	63.64	DRB1_1120	0	1	YRRATRRIR	86	5.6	63.64	DRB1_1120
1	YRRATRRIR	86	5.6	63.64	DRB1_1302	0	1	YRRATRRIR	86	5.6	63.64	DRB1_1302
1	LLLLDRLNQ	220	5.1	61.45	DRB1_1101	0	1	LLLLDRLNQ	220	5.1	61.45	DRB1_1101
1	LTYTGAIKL	330	7	60.34	DRB1_0701	0	1	LTYTGAIKL	330	7	60.34	DRB1_0701
1	LTYTGAIKL	330	7	60.34	DRB1_0703	0	1	LTYTGAIKL	330	7	60.34	DRB1_0703
1	YNVTQAFGR	267	5.6	57.14	DRB5_0101	0	1	YNVTQAFGR	267	5.6	57.14	DRB5_0101
1	YNVTQAFGR	267	5.6	57.14	DRB5_0105	0	1	YNVTQAFGR	267	5.6	57.14	DRB5_0105
1	LLLLDRLNQ	220	5.1	56.67	DRB1_1304	0	1	LLLLDRLNQ	220	5.1	56.67	DRB1_1304
1	FFGMSRIGM	313	4.9	56.32	DRB1_1128	0	1	FFGMSRIGM	313	4.9	56.32	DRB1_1128
1	FFGMSRIGM	313	4.9	56.32	DRB1_1305	0	1	FFGMSRIGM	313	4.9	56.32	DRB1_1305
1	LLLLDRLNQ	220	4.7	54.65	DRB1_0806	0	1	LLLLDRLNQ	220	4.7	54.65	DRB1_0806
1	LLLLDRLNQ	220	5.5	54.46	DRB1_0817	0	1	LLLLDRLNQ	220	5.5	54.46	DRB1_0817
1	YRRATRRIR	86	4.6	52.27	DRB1_1301	0	1	YRRATRRIR	86	4.6	52.27	DRB1_1301
1	YRRATRRIR	86	4.6	52.27	DRB1_1327	0	1	YRRATRRIR	86	4.6	52.27	DRB1_1327
1	YRRATRRIR	86	4.6	52.27	DRB1_1328	0	1	YRRATRRIR	86	4.6	52.27	DRB1_1328
1	LLLLDRLNQ	220	4.3	51.19	DRB1_1102	0	1	LLLLDRLNQ	220	4.3	51.19	DRB1_1102
1	LLLLDRLNQ	220	4.3	51.19	DRB1_1121	0	1	LLLLDRLNQ	220	4.3	51.19	DRB1_1121
1	LLLLDRLNQ	220	4.3	51.19	DRB1_1322	0	1	LLLLDRLNQ	220	4.3	51.19	DRB1_1322
1	YYRRATRRI	85	4.9	51.04	DRB1_0402	0	1	YYRRATRRI	85	4.9	51.04	DRB1_0402
1	IVLQLPQGT	156	3	50	DRB1_0102	0	1	IVLQLPQGT	156	3	50	DRB1_0102
1	FYYLGTGPE	109	4.7	50	DRB1_0405	0	1	FYYLGTGPE	109	4.7	50	DRB1_0405
The average of % of highest score for epitopes was found to be 49.36. Those epitopes having more than the average score from both the wild type and the mutant proteins are compared.

### Sheet: Sheet2
>YP_009725298.1 nsp2 (wildtype)							>YP_009725298.1 nsp2 (mutant)
Rank	Sequence	At Position	Score	% of Highest Score	Allele	Binary Prediction	Rank	Sequence	At Position	Score	% of Highest Score	Allele
1	VKIYCPACH	185	6.6	76.74	DRB1_0806	0	1	VKIYCPACH	185	6.6	76.74	DRB1_0806
1	VKIYCPACH	185	5.38	67.25	DRB1_0804	0	1	VKIYCPACH	185	5.38	67.25	DRB1_0804
1	VKIYCPACH	185	5.6	65.12	DRB1_0801	0	1	VKIYCPACH	185	5.6	65.12	DRB1_0801
1	VRSIFSRTL	363	7.2	62.07	DRB1_0701	0	1	VRSIFSRTL	363	7.2	62.07	DRB1_0701
1	VRSIFSRTL	363	7.2	62.07	DRB1_0703	0	1	VRSIFSRTL	363	7.2	62.07	DRB1_0703
1	IVGDFKLNE	282	5.8	61.05	DRB1_0301	0	1	IVGDFKLNE	282	5.8	61.05	DRB1_0301
1	LRLIDAMMF	397	5.3	60.92	DRB1_1128	0	1	LRLIDAMMF	397	5.3	60.92	DRB1_1128
1	LRLIDAMMF	397	5.3	60.92	DRB1_1305	0	1	LRLIDAMMF	397	5.3	60.92	DRB1_1305
1	VRVLQKAAI	378	4.8	57.83	DRB1_1104	0	1	IRVLQKAAI	378	4.8	57.83	DRB1_1104
1	VRVLQKAAI	378	4.8	57.83	DRB1_1106	0	1	IRVLQKAAI	378	4.8	57.83	DRB1_1106
1	VRVLQKAAI	378	4.8	57.83	DRB1_1311	0	1	IRVLQKAAI	378	4.8	57.83	DRB1_1311
1	VRVLQKAAI	378	5	56.82	DRB1_1301	0	1	IRVLQKAAI	378	5	56.82	DRB1_1301
1	VRVLQKAAI	378	5	56.82	DRB1_1327	0	1	IRVLQKAAI	378	5	56.82	DRB1_1327
1	VRVLQKAAI	378	5	56.82	DRB1_1328	0	1	IRVLQKAAI	378	5	56.82	DRB1_1328
1	LRLIDAMMF	397	3.39	56.5	DRB1_0102	0	1	LRLIDAMMF	397	3.39	56.5	DRB1_0102
1	FSYVGCHNK	230	5.5	56.12	DRB5_0101	0	1	FSYVGCHNK	230	5.5	56.12	DRB5_0101
1	FSYVGCHNK	230	5.5	56.12	DRB5_0105	0	1	FSYVGCHNK	230	5.5	56.12	DRB5_0105
1	VRVLQKAAI	378	3.8	55.88	DRB1_1307	0	1	IRVLQKAAI	378	3.8	55.88	DRB1_1307
1	IVGDFKLNE	282	4.9	55.68	DRB1_0306	0	1	IVGDFKLNE	282	4.9	55.68	DRB1_0306
1	IVGDFKLNE	282	4.9	55.68	DRB1_0307	0	1	IVGDFKLNE	282	4.9	55.68	DRB1_0307
1	IVGDFKLNE	282	4.9	55.68	DRB1_0308	0	1	IVGDFKLNE	282	4.9	55.68	DRB1_0308
1	IVGDFKLNE	282	4.9	55.68	DRB1_0311	0	1	IVGDFKLNE	282	4.9	55.68	DRB1_0311
1	VKIYCPACH	185	5.6	55.45	DRB1_0817	0	1	VKIYCPACH	185	5.6	55.45	DRB1_0817
1	VKIYCPACH	185	4.38	54.75	DRB1_0802	0	1	VKIYCPACH	185	4.38	54.75	DRB1_0802
1	IVKFISTCA	467	5.3	54.08	DRB1_1501	0	1	IVKFISTCA	467	5.3	54.08	DRB1_1501
1	IVKFISTCA	467	5.3	54.08	DRB1_1506	0	1	IVKFISTCA	467	5.3	54.08	DRB1_1506
1	VKIYCPACH	185	4.8	53.33	DRB1_1304	0	1	VKIYCPACH	185	4.8	53.33	DRB1_1304
1	IVGDFKLNE	282	4.8	50.53	DRB1_0309	0	1	IVGDFKLNE	282	4.8	50.53	DRB1_0309
1	VKIYCPACH	185	4.38	50.34	DRB1_0813	0	1	VKIYCPACH	185	4.38	50.34	DRB1_0813
1	WYTERSEKS	59	4.3	50	DRB1_0401	0	1	WYTERSEKS	59	4.3	50	DRB1_0401
1	WYTERSEKS	59	4.3	50	DRB1_0426	0	1	WYTERSEKS	59	4.3	50	DRB1_0426
1	VRVLQKAAI	378	4.1	48.81	DRB1_1102	0	1	IRVLQKAAI	378	4.1	48.81	DRB1_1102
1	VRVLQKAAI	378	4.1	48.81	DRB1_1121	0	1	IRVLQKAAI	378	4.1	48.81	DRB1_1121
1	VRVLQKAAI	378	4.1	48.81	DRB1_1322	0	1	IRVLQKAAI	378	4.1	48.81	DRB1_1322
1	IVGDFKLNE	282	4.4	48.35	DRB1_1107	0	1	IVGDFKLNE	282	4.4	48.35	DRB1_1107
1	LRLIDAMMF	397	4.3	48.31	DRB1_1321	0	1	LRLIDAMMF	397	4.3	48.31	DRB1_1321
1	VRVLQKAAI	378	3.8	45.78	DRB1_1101	0	1	IRVLQKAAI	378	3.8	45.78	DRB1_1101
1	VRVLQKAAI	378	4	45.45	DRB1_1120	0	1	IRVLQKAAI	378	4	45.45	DRB1_1120
1	VRVLQKAAI	378	4	45.45	DRB1_1302	0	1	IRVLQKAAI	378	4	45.45	DRB1_1302
1	FVFPLNSII	92	4.3	43.88	DRB1_1502	0	1	FVFPLNSII	92	4.3	43.88	DRB1_1502
1	VRSIFSRTL	363	4.18	43.54	DRB1_0402	0	1	VRSIFSRTL	363	4.18	43.54	DRB1_0402
1	FKLVNKFLA	498	3.9	42.86	DRB1_0305	0	1	FKLVNKFLA	498	3.9	42.86	DRB1_0305
1	LRLIDAMMF	397	3.9	41.49	DRB1_0405	0	1	LRLIDAMMF	397	3.9	41.49	DRB1_0405
1	LRLIDAMMF	397	2.39	39.83	DRB1_0101	0	1	LRLIDAMMF	397	2.39	39.83	DRB1_0101
1	VRVLQKAAI	378	3.1	36.9	DRB1_1114	0	1	IRVLQKAAI	378	3.1	36.9	DRB1_1114
1	VRVLQKAAI	378	3.1	36.9	DRB1_1323	0	1	IRVLQKAAI	378	3.1	36.9	DRB1_1323
27	LETAQNSVR	371	0.9	10.23	DRB1_0404	0	27	LETAQNSIR	371	0.9	10.23	DRB1_0404
27	LETAQNSVR	371	0.9	10.23	DRB1_0423	0	27	LETAQNSIR	371	0.9	10.23	DRB1_0423
54	LETAQNSVR	371	0.9	9.57	DRB1_0410	0	54	LETAQNSIR	371	0.9	9.57	DRB1_0410
57	LETAQNSVR	371	0.7	7.78	DRB1_0421	0	57	LETAQNSIR	371	0.7	7.78	DRB1_0421
The average of % of highest score for epitopes spanning the mutant region was found to be 7.56. Those epitopes having more than the average score from both the wild type and the mutant proteins are compared.

### Sheet: Sheet3
>YP_009725300.1 nsp4 ( wild type)							>YP_009725300.1 nsp4 ( mutant)
Rank	Sequence	At Position	Score	% of Highest Score	Allele	Binary Prediction	Rank	Sequence	At Position	Score	% of Highest Score	Allele
1	YVLMDGSII	190	4.1	68.33	DRB1_0101	-1
1	FWITIAYII	374	7.9	68.1	DRB1_0701	0	1	FWITIAYII	374	7.9	68.1	DRB1_0701
1	FWITIAYII	374	7.9	68.1	DRB1_0703	0	1	FWITIAYII	374	7.9	68.1	DRB1_0703
1	MVMFTPLVP	365	6.5	66.33	DRB1_1501	0	1	MVMFTPLVP	365	6.5	66.33	DRB1_1501
1	MVMFTPLVP	365	6.5	66.33	DRB1_1506	0	1	MVMFTPLVP	365	6.5	66.33	DRB1_1506
						1	1	MRFRRAFGE	301	5.7	66.28	DRB1_0806
1	VRVVTTFDS	209	5.75	65.34	DRB1_0404	0	1	VRVVTTFDS	209	5.75	65.34	DRB1_0404
1	VRVVTTFDS	209	5.75	65.34	DRB1_0423	0	1	VRVVTTFDS	209	5.75	65.34	DRB1_0423
						1	1	YFMRFRRAF	299	5.5	62.5	DRB1_1120
						1	1	YFMRFRRAF	299	5.5	62.5	DRB1_1302
						1	1	VRVVTTFDS	209	5.75	61.17	DRB1_0410
1	VLMDGSIIQ	191	5.5	60.44	DRB1_1107	0	1	VLMDGSIIQ	191	5.5	60.44	DRB1_1107
1	FLMSFTVLC	321	5.18	60.23	DRB1_0401	0	1	FLMSFTVLC	321	5.18	60.23	DRB1_0401
1	FLMSFTVLC	321	5.18	60.23	DRB1_0426	0	1	FLMSFTVLC	321	5.18	60.23	DRB1_0426
1	LRPDTRYVL	184	5.71	60.11	DRB1_0301	0	1	LRPDTRYVL	184	5.71	60.11	DRB1_0301
1	LVFLFVAAI	14	4.9	59.04	DRB1_1104	0	1	LVFLFVAAI	14	4.9	59.04	DRB1_1104
1	LVFLFVAAI	14	4.9	59.04	DRB1_1106	0	1	LVFLFVAAI	14	4.9	59.04	DRB1_1106
1	LVFLFVAAI	14	4.9	59.04	DRB1_1311	0	1	LVFLFVAAI	14	4.9	59.04	DRB1_1311
1	VLMDGSIIQ	191	5.18	58.86	DRB1_0306	0	1	VLMDGSIIQ	191	5.18	58.86	DRB1_0306
1	VLMDGSIIQ	191	5.18	58.86	DRB1_0307	0	1	VLMDGSIIQ	191	5.18	58.86	DRB1_0307
1	VLMDGSIIQ	191	5.18	58.86	DRB1_0308	0	1	VLMDGSIIQ	191	5.18	58.86	DRB1_0308
1	VLMDGSIIQ	191	5.18	58.86	DRB1_0311	0	1	VLMDGSIIQ	191	5.18	58.86	DRB1_0311
1	LVFLFVAAI	14	5.1	57.95	DRB1_1301	0	1	LVFLFVAAI	14	5.1	57.95	DRB1_1301
1	LVFLFVAAI	14	5.1	57.95	DRB1_1327	0	1	LVFLFVAAI	14	5.1	57.95	DRB1_1327
1	LVFLFVAAI	14	5.1	57.95	DRB1_1328	0	1	LVFLFVAAI	14	5.1	57.95	DRB1_1328
1	YLITPVHVM	24	5.2	57.78	DRB1_0421	0	1	YLITPVHVM	24	5.2	57.78	DRB1_0421
1	LYNKYKYFS	446	4.6	57.5	DRB1_0804	0	1	LYNKYKYFS	446	4.6	57.5	DRB1_0804
						1	1	LVFLFVAAI	14	3.9	57.35	DRB1_1307
1	LVFLFVAAI	14	3.4	56.67	DRB1_0102	0	1	LVFLFVAAI	14	3.4	56.67	DRB1_0102
1	YVLMDGSII	190	5.5	56.12	DRB5_0101	0	1	YVLMDGSII	190	5.5	56.12	DRB5_0101
1	YVLMDGSII	190	5.5	56.12	DRB5_0105	0	1	YVLMDGSII	190	5.5	56.12	DRB5_0105
1	LVFLFVAAI	14	4.8	55.17	DRB1_1128	0	1	LVFLFVAAI	14	4.8	55.17	DRB1_1128
1	LVFLFVAAI	14	4.8	55.17	DRB1_1305	0	1	LVFLFVAAI	14	4.8	55.17	DRB1_1305
1	VRVVTTFDS	209	4.75	53.98	DRB1_0408	0	1	VRVVTTFDS	209	4.75	53.98	DRB1_0408
1	VRVVTTFDS	209	5.1	53.12	DRB1_0402	0	1	VRVVTTFDS	209	5.1	53.12	DRB1_0402
1	LYNKYKYFS	446	4.5	51.72	DRB1_0813	0	1	LYNKYKYFS	446	4.5	51.72	DRB1_0813
1	LVFLFVAAI	14	4.2	50	DRB1_1102	0	1	LVFLFVAAI	14	4.2	50	DRB1_1102
1	LVFLFVAAI	14	4.2	50	DRB1_1121	0	1	LVFLFVAAI	14	4.2	50	DRB1_1121
1	LVFLFVAAI	14	4.2	50	DRB1_1322	0	1	LVFLFVAAI	14	4.2	50	DRB1_1322
1	LRPDTRYVL	184	4.71	49.58	DRB1_0309	0	1	LRPDTRYVL	184	4.71	49.58	DRB1_0309
1	VLMDGSIIQ	191	4.5	49.45	DRB1_0305	0	1	VLMDGSIIQ	191	4.5	49.45	DRB1_0305
1	YFMRFRRAF	299	3.9	48.75	DRB1_0802	0	1	YFMRFRRAF	299	3.9	48.75	DRB1_0802
1	LVFLFVAAI	14	3.9	46.99	DRB1_1101	0	1	LVFLFVAAI	14	3.9	46.99	DRB1_1101
1	YFMRFRRAF	299	3.6	42.86	DRB1_1114	0	1	YFMRFRRAF	299	3.6	42.86	DRB1_1114
1	YFMRFRRAF	299	3.6	42.86	DRB1_1323	0	1	YFMRFRRAF	299	3.6	42.86	DRB1_1323
13	YKYFSGAMD	450	2.7	31.4	DRB1_0801	-1
28	YKYFSGAMD	450	2.9	29.59	DRB1_1502	0	23	YKYFSGVMD	450	3.2	32.65	DRB1_1502
16	YKYFSGAMD	450	2.6	29.21	DRB1_1321	0	24	YKYFSGVMD	450	2	22.47	DRB1_1321
23	YKYFSGAMD	450	2.7	26.73	DRB1_0817	-1
23	YKYFSGAMD	450	2.4	25.53	DRB1_0405	0	26	YKYFSGVMD	450	2.3	24.47	DRB1_0405
36	YKYFSGAMD	450	2	22.22	DRB1_1304	0	40	YKYFSGVMD	450	1.9	21.11	DRB1_1304
The average of % of highest score for epitopes spanning the mutant region was found to be 21.01. Those epitopes having more than the average score from both the wild type and the mutant proteins are compared.

### Sheet: Sheet4
>YP_009725302.1 nsp6 ( wild type)							>YP_009725302.1 nsp6 ( mutant)
Rank	Sequence	At Position	Score	% of Highest Score	Allele	Binary Prediction	Rank	Sequence	At Position	Score	% of Highest Score	Allele
24	WSLFFLLYE	30	2.5	28.74	DRB1_1128	-1	1	WLLLTILTS	12	6.4	73.56	DRB1_1128
24	WSLFFLLYE	30	2.5	28.74	DRB1_1305	-1	1	WLLLTILTS	12	6.4	73.56	DRB1_1305
						1	1	WLLLTILTS	12	6	72.29	DRB1_1101
1	VVLLILMTA	119	5.7	68.67	DRB1_1104	0	1	VVLLILMTA	119	5.7	68.67	DRB1_1104
1	VVLLILMTA	119	5.7	68.67	DRB1_1106	0	1	VVLLILMTA	119	5.7	68.67	DRB1_1106
1	VVLLILMTA	119	5.7	68.67	DRB1_1311	0	1	VVLLILMTA	119	5.7	68.67	DRB1_1311
1	FRYMNSQGL	250	7.7	66.38	DRB1_0701	0	1	FRYMNSQGL	250	7.7	66.38	DRB1_0701
1	FRYMNSQGL	250	7.7	66.38	DRB1_0703	0	1	FRYMNSQGL	250	7.7	66.38	DRB1_0703
						1	1	FRYMNSQGL	250	3.9	65	DRB1_0102
1	FRYMNSQGL	250	6.2	63.27	DRB5_0101	0	1	FRYMNSQGL	250	6.2	63.27	DRB5_0101
1	FRYMNSQGL	250	6.2	63.27	DRB5_0105	0	1	FRYMNSQGL	250	6.2	63.27	DRB5_0105
1	WLLLTILTS	12	4.2	61.76	DRB1_1307	0	1	WLLLTILTS	12	4.2	61.76	DRB1_1307
1	MRIMTWLDM	91	5.5	58.51	DRB1_0410	0	1	MRIMTWLDM	91	5.5	58.51	DRB1_0410
3	FLLYENAFL	34	5.7	58.16	DRB1_1502	0	3	FFLYENAFL	34	5.5	56.12	DRB1_1502
1	IVFMCVEYC	188	4.9	55.68	DRB1_0404	0	1	IVFMCVEYC	188	4.9	55.68	DRB1_0404
1	IVFMCVEYC	188	4.9	55.68	DRB1_0423	0	1	IVFMCVEYC	188	4.9	55.68	DRB1_0423
1	FFITGNTLQ	199	4.7	54.65	DRB1_0401	0	1	FFITGNTLQ	199	4.7	54.65	DRB1_0401
1	FFITGNTLQ	199	4.7	54.65	DRB1_0426	0	1	FFITGNTLQ	199	4.7	54.65	DRB1_0426
						1	1	FRYMNSQGL	250	4.86	54	DRB1_0421
1	MFVKHKHAF	57	4.6	52.27	DRB1_1301	0	1	MFVKHKHAF	57	4.6	52.27	DRB1_1301
1	MFVKHKHAF	57	4.6	52.27	DRB1_1327	0	1	MFVKHKHAF	57	4.6	52.27	DRB1_1327
1	MFVKHKHAF	57	4.6	52.27	DRB1_1328	0	1	MFVKHKHAF	57	4.6	52.27	DRB1_1328
1	VLVQSTQWS	23	4.8	50	DRB1_0402	0	1	VLVQSTQWS	23	4.8	50	DRB1_0402
1	WLLLTILTS	12	4.2	50	DRB1_1114	0	1	WLLLTILTS	12	4.2	50	DRB1_1114
1	WLLLTILTS	12	4.2	50	DRB1_1323	0	1	WLLLTILTS	12	4.2	50	DRB1_1323
1	IVFMCVEYC	188	4.3	48.86	DRB1_0306	0	1	IVFMCVEYC	188	4.3	48.86	DRB1_0306
1	IVFMCVEYC	188	4.3	48.86	DRB1_0307	0	1	IVFMCVEYC	188	4.3	48.86	DRB1_0307
1	IVFMCVEYC	188	4.3	48.86	DRB1_0308	0	1	IVFMCVEYC	188	4.3	48.86	DRB1_0308
1	IVFMCVEYC	188	4.3	48.86	DRB1_0311	0	1	IVFMCVEYC	188	4.3	48.86	DRB1_0311
1	VVLLILMTA	119	4.4	48.35	DRB1_1107	0	1	VVLLILMTA	119	4.4	48.35	DRB1_1107
7	FLLYENAFL	34	4.7	47.96	DRB1_1501	0	9	FFLYENAFL	34	4.5	45.92	DRB1_1501
7	FLLYENAFL	34	4.7	47.96	DRB1_1506	0	9	FFLYENAFL	34	4.5	45.92	DRB1_1506
1	LIISVTSNY	166	4.47	47.05	DRB1_0301	0	1	LIISVTSNY	166	4.47	47.05	DRB1_0301
						1	1	MRIMTWLDM	91	4.2	46.67	DRB1_1304
1	IVFMCVEYC	188	3.9	46.43	DRB1_1102	0	1	IVFMCVEYC	188	3.9	46.43	DRB1_1102
1	IVFMCVEYC	188	3.9	46.43	DRB1_1121	0	1	IVFMCVEYC	188	3.9	46.43	DRB1_1121
1	IVFMCVEYC	188	3.9	46.43	DRB1_1322	0	1	IVFMCVEYC	188	3.9	46.43	DRB1_1322
9	WSLFFLLYE	30	4.1	46.07	DRB1_1321	0	18	WSLFFFLYE	30	2.5	28.09	DRB1_1321
1	FKLNIKLLG	268	4.2	44.21	DRB1_0309	0	1	FKLNIKLLG	268	4.2	44.21	DRB1_0309
2	FLLYENAFL	34	3.6	41.86	DRB1_0801	0	4	FFLYENAFL	34	3.4	39.53	DRB1_0801
7	WSLFFLLYE	30	4.2	41.58	DRB1_0817	-1
1	WLLLTILTS	12	3.6	39.56	DRB1_0305	0	1	WLLLTILTS	12	3.6	39.56	DRB1_0305
14	FLLYENAFL	34	3.6	35.64	DRB1_0817	0	15	FFLYENAFL	34	3.4	33.66	DRB1_0817
20	WSLFFLLYE	30	3.3	33.67	DRB1_1502	0	27	WSLFFFLYE	30	2.8	28.57	DRB1_1502
4	FLLYENAFL	34	2.6	32.5	DRB1_0802	0	5	FFLYENAFL	34	2.4	30	DRB1_0802
20	FLLYENAFL	34	2.9	30.85	DRB1_0405	0	24	FFLYENAFL	34	2.7	28.72	DRB1_0405
17	FLLYENAFL	34	2.6	30.23	DRB1_0806	-1
16	FLLYENAFL	34	2.6	29.89	DRB1_0813	-1
						1	17	LFFFLYENA	32	3.7	37.76	DRB1_1501
						1	17	LFFFLYENA	32	3.7	37.76	DRB1_1506
The average of % of highest score for epitopes spanning the mutant region was found to be 28.35. Those epitopes having more than the average score from both the wild type and the mutant proteins are compared.

### Sheet: Sheet5
>YP_009724391.1 ORF3a protein (wild type)							>YP_009724391.1 ORF3a protein (mutant)
Rank	Sequence	At Position	Score	% of Highest Score	Allele	BINARY PREDICTION	Rank	Sequence	At Position	Score	% of Highest Score	Allele
1	FFIYNKIVD	229	7.6	75.25	DRB1_0817	0	1	FFIYNKIVD	229	7.6	75.25	DRB1_0817
1	VRIIMRLWL	120	6.1	73.49	DRB1_1104	0	1	VRIIMRLWL	120	6.1	73.49	DRB1_1104
1	VRIIMRLWL	120	6.1	73.49	DRB1_1106	0	1	VRIIMRLWL	120	6.1	73.49	DRB1_1106
1	VRIIMRLWL	120	6.1	73.49	DRB1_1311	0	1	VRIIMRLWL	120	6.1	73.49	DRB1_1311
1	VRATATIPI	28	8.32	71.72	DRB1_0701	0	1	VRATATIPI	28	8.32	71.72	DRB1_0701
1	VRATATIPI	28	8.32	71.72	DRB1_0703	0	1	VRATATIPI	28	8.32	71.72	DRB1_0703
1	FFIYNKIVD	229	6	69.77	DRB1_0801	0	1	FFIYNKIVD	229	6	69.77	DRB1_0801
1	VRIIMRLWL	120	6.06	69.66	DRB1_1128	0	1	VRIIMRLWL	120	6.06	69.66	DRB1_1128
1	VRIIMRLWL	120	6.06	69.66	DRB1_1305	0	1	VRIIMRLWL	120	6.06	69.66	DRB1_1305
1	VRIIMRLWL	120	6.1	68.54	DRB1_1321	0	1	VRIIMRLWL	120	6.1	68.54	DRB1_1321
1	VRIIMRLWL	120	6.7	68.37	DRB1_1502	0	1	VRIIMRLWL	120	6.7	68.37	DRB1_1502
1	YQLYSTQLS	211	5.7	65.52	DRB1_0813	0	1	YQLYSTQLS	211	5.7	65.52	DRB1_0813
1	LLLFVTVYS	83	5.5	62.5	DRB1_0404	-1
1	LLLFVTVYS	83	5.5	62.5	DRB1_0423	-1
1	VRIIMRLWL	120	5.1	61.45	DRB1_1101	0	1	VRIIMRLWL	120	5.1	61.45	DRB1_1101
1	YQLYSTQLS	211	4.7	58.75	DRB1_0802	0	1	YQLYSTQLS	211	4.7	58.75	DRB1_0802
1	LLLFVTVYS	83	5.5	58.51	DRB1_0410	-1
1	FFIYNKIVD	229	5	58.14	DRB1_0806	0	1	FFIYNKIVD	229	5	58.14	DRB1_0806
1	VRIIMRLWL	120	3.2	53.33	DRB1_0102	0	1	VRIIMRLWL	120	3.2	53.33	DRB1_0102
1	FVTVYSHLL	86	5.2	53.06	DRB5_0101	0	1	FVTVYSHLL	86	5.2	53.06	DRB5_0101
1	FVTVYSHLL	86	5.2	53.06	DRB5_0105	0	1	FVTVYSHLL	86	5.2	53.06	DRB5_0105
3	VQIHTIDGS	243	4.5	51.14	DRB1_1301	0	3	VQIHTIDVS	243	4.5	51.14	DRB1_1301
3	VQIHTIDGS	243	4.5	51.14	DRB1_1327	0	3	VQIHTIDVS	243	4.5	51.14	DRB1_1327
3	VQIHTIDGS	243	4.5	51.14	DRB1_1328	0	3	VQIHTIDVS	243	4.5	51.14	DRB1_1328
1	LLLFVTVYS	83	4.5	51.14	DRB1_0408	-1
5	VQIHTIDGS	243	4.1	48.81	DRB1_1102	0	5	VQIHTIDVS	243	4.1	48.81	DRB1_1102
5	VQIHTIDGS	243	4.1	48.81	DRB1_1121	0	5	VQIHTIDVS	243	4.1	48.81	DRB1_1121
5	VQIHTIDGS	243	4.1	48.81	DRB1_1322	0	5	VQIHTIDVS	243	4.1	48.81	DRB1_1322
1	FMRIFTIGT	3	4.58	48.72	DRB1_0405	-1
1	VRIIMRLWL	120	3.3	48.53	DRB1_1307	-1
6	VQIHTIDGS	243	4.1	45.56	DRB1_1304	0	6	VQIHTIDVS	243	4.1	45.56	DRB1_1304
2	VQIHTIDGS	243	3.8	43.18	DRB1_0306	0	2	VQIHTIDVS	243	3.8	43.18	DRB1_0306
2	VQIHTIDGS	243	3.8	43.18	DRB1_0307	0	2	VQIHTIDVS	243	3.8	43.18	DRB1_0307
2	VQIHTIDGS	243	3.8	43.18	DRB1_0308	0	2	VQIHTIDVS	243	3.8	43.18	DRB1_0308
2	VQIHTIDGS	243	3.8	43.18	DRB1_0311	0	2	VQIHTIDVS	243	3.8	43.18	DRB1_0311
2	VQIHTIDGS	243	3.9	41.05	DRB1_0301	0	2	VQIHTIDVS	243	3.9	41.05	DRB1_0301
6	VQIHTIDGS	243	3.5	39.77	DRB1_1120	0	6	VQIHTIDVS	243	3.5	39.77	DRB1_1120
6	VQIHTIDGS	243	3.5	39.77	DRB1_1302	0	6	VQIHTIDVS	243	3.5	39.77	DRB1_1302
The average of % of highest score for epitopes spanning the mutant region was found to be 38.91. Those epitopes having more than the average score from both the wild type and the mutant proteins are compared.

### Sheet: Sheet6
>YP_009724396.1 ORF8 protein (wild type)							>YP_009724396.1 ORF8 protein (mutant)
Rank	Sequence	At Position	Score	% of Highest Score	Allele	Binary Prediction	Rank	Sequence	At Position	Score	% of Highest Score	Allele
11	YTVSCLPFT	78	1.6	16.84	DRB1_0309	-1	1	YVVDDPCPI	30	6	63.16	DRB1_0309
1	LVVRCSFYE	97	5.2	60.47	DRB1_0806	0	1	LVVRCSFYE	97	5.2	60.47	DRB1_0806
1	FLVFLGIIT	2	5.7	58.16	DRB1_1502	0	1	FLVFLGIIT	2	5.7	58.16	DRB1_1502
1	LEYHDVRVV	108	5.1	57.95	DRB1_1301	0	1	LEYHDVRVV	108	5.1	57.95	DRB1_1301
1	LEYHDVRVV	108	5.1	57.95	DRB1_1327	0	1	LEYHDVRVV	108	5.1	57.95	DRB1_1327
1	LEYHDVRVV	108	5.1	57.95	DRB1_1328	0	1	LEYHDVRVV	108	5.1	57.95	DRB1_1328
						1	1	YVVDDPCPI	30	5.1	56.04	DRB1_0305
1	FHQECSLQS	15	5.1	56.67	DRB1_0421	-1
1	LGIITTVAA	6	4.9	55.68	DRB1_0404	0	1	LGIITTVAA	6	4.9	55.68	DRB1_0404
1	LGIITTVAA	6	4.9	55.68	DRB1_0423	0	1	LGIITTVAA	6	4.9	55.68	DRB1_0423
1	FHQECSLQS	15	4.7	54.65	DRB1_0401	-1
1	FHQECSLQS	15	4.7	54.65	DRB1_0426	-1
1	WYIRVGARK	44	3.7	42.53	DRB1_0813	0	1	IGNYTVSCS	75	4.6	52.87	DRB1_0813
1	YVVDDPCPI	30	5	52.63	DRB1_0301	0	1	YVVDDPCPI	30	5	52.63	DRB1_0301
1	FLGIITTVA	5	4.6	52.27	DRB1_0408	0	1	FLGIITTVA	5	4.6	52.27	DRB1_0408
1	LGIITTVAA	6	4.9	52.13	DRB1_0410	0	1	LGIITTVAA	6	4.9	52.13	DRB1_0410
1	IHFYSKWYI	38	5.1	52.04	DRB1_1501	0	1	IHFYSKWYI	38	5.1	52.04	DRB1_1501
1	IHFYSKWYI	38	5.1	52.04	DRB1_1506	0	1	IHFYSKWYI	38	5.1	52.04	DRB1_1506
1	LVFLGIITT	3	4.3	51.81	DRB1_1104	0	1	LVFLGIITT	3	4.3	51.81	DRB1_1104
1	LVFLGIITT	3	4.3	51.81	DRB1_1106	0	1	LVFLGIITT	3	4.3	51.81	DRB1_1106
1	LVFLGIITT	3	4.3	51.81	DRB1_1311	0	1	LVFLGIITT	3	4.3	51.81	DRB1_1311
1	LVVRCSFYE	97	4.6	51.11	DRB1_1304	0	1	LVVRCSFYE	97	4.6	51.11	DRB1_1304
1	LGSLVVRCS	94	4.2	50	DRB1_1102	0	1	LGSLVVRCS	94	4.2	50	DRB1_1102
1	LGSLVVRCS	94	4.2	50	DRB1_1121	0	1	LGSLVVRCS	94	4.2	50	DRB1_1121
1	LGSLVVRCS	94	4.2	50	DRB1_1322	0	1	LGSLVVRCS	94	4.2	50	DRB1_1322
1	YIRVGARKS	45	4.9	50	DRB5_0101	0	1	YIRVGARKS	45	4.9	50	DRB5_0101
1	YIRVGARKS	45	4.9	50	DRB5_0105	0	1	YIRVGARKS	45	4.9	50	DRB5_0105
1	FLGIITTVA	5	4.6	48.94	DRB1_0405	0	1	FLGIITTVA	5	4.6	48.94	DRB1_0405
1	LVVRCSFYE	97	4.2	48.84	DRB1_0801	0	1	LVVRCSFYE	97	4.2	48.84	DRB1_0801
1	IHFYSKWYI	38	3.6	45	DRB1_0804	0	1	IGNYTVSCS	75	3.8	47.5	DRB1_0804
1	LVFLGIITT	3	4.2	47.19	DRB1_1321	0	1	LVFLGIITT	3	4.2	47.19	DRB1_1321
1	YVVDDPCPI	30	4.1	46.59	DRB1_0306	0	1	YVVDDPCPI	30	4.1	46.59	DRB1_0306
1	YVVDDPCPI	30	4.1	46.59	DRB1_0307	0	1	YVVDDPCPI	30	4.1	46.59	DRB1_0307
1	YVVDDPCPI	30	4.1	46.59	DRB1_0308	0	1	YVVDDPCPI	30	4.1	46.59	DRB1_0308
1	YVVDDPCPI	30	4.1	46.59	DRB1_0311	0	1	YVVDDPCPI	30	4.1	46.59	DRB1_0311
1	LEYHDVRVV	108	4.1	46.59	DRB1_1120	0	1	LEYHDVRVV	108	4.1	46.59	DRB1_1120
1	LEYHDVRVV	108	4.1	46.59	DRB1_1302	0	1	LEYHDVRVV	108	4.1	46.59	DRB1_1302
1	LVVRCSFYE	97	4.7	46.53	DRB1_0817	0	1	LVVRCSFYE	97	4.7	46.53	DRB1_0817
1	WYIRVGARK	44	3.7	46.25	DRB1_0802	0	1	WYIRVGARK	44	3.7	46.25	DRB1_0802
1	LVFLGIITT	3	4	45.98	DRB1_1128	0	1	LVFLGIITT	3	4	45.98	DRB1_1128
1	LVFLGIITT	3	4	45.98	DRB1_1305	0	1	LVFLGIITT	3	4	45.98	DRB1_1305
1	YVVDDPCPI	30	4.1	45.05	DRB1_1107	0	1	YVVDDPCPI	30	4.1	45.05	DRB1_1107
1	LGIITTVAA	6	4.18	43.54	DRB1_0402	0	1	LGIITTVAA	6	4.18	43.54	DRB1_0402
1	MKFLVFLGI	0	4.9	42.24	DRB1_0701	0	1	MKFLVFLGI	0	4.9	42.24	DRB1_0701
1	MKFLVFLGI	0	4.9	42.24	DRB1_0703	0	1	MKFLVFLGI	0	4.9	42.24	DRB1_0703
1	LVFLGIITT	3	3.3	39.76	DRB1_1101	0	1	LVFLGIITT	3	3.3	39.76	DRB1_1101
1	LVFLGIITT	3	2.3	38.33	DRB1_0102	0	1	LVFLGIITT	3	2.3	38.33	DRB1_0102
1	LGSLVVRCS	94	3.2	38.1	DRB1_1114	0	1	LGSLVVRCS	94	3.2	38.1	DRB1_1114
1	LGSLVVRCS	94	3.2	38.1	DRB1_1323	0	1	LGSLVVRCS	94	3.2	38.1	DRB1_1323
1	YIRVGARKS	45	2.3	33.82	DRB1_1307	0	1	YIRVGARKS	45	2.3	33.82	DRB1_1307
1	FLVFLGIIT	2	1.68	28	DRB1_0101	-1
The average of % of highest score for epitopes spanning the mutant region was found to be 13.36. Those epitopes having more than the average score from both the wild type and the mutant proteins are compared.

### Sheet: Sheet7
>YP_009724390.1 S protein (wild type)							>YP_009724390.1 S protein (mutant)
Rank	Sequence	At Position	Score	% of Highest Score	Allele	Binary Prediction	Rank	Sequence	At Position	Score	% of Highest Score	Allele
1	WRVYSTGSN	632	5.8	67.44	DRB1_0801	0	1	WRVYSTGSN	632	5.8	67.44	DRB1_0801
1	FLVLLPLVS	3	5.7	65.52	DRB1_1128	-1
1	FLVLLPLVS	3	5.7	65.52	DRB1_1305	-1
1	FVFLVLLPL	1	5.7	64.04	DRB1_1321	-1
1	FLVLLPLVS	3	5.3	63.86	DRB1_1101	-1
1	IVRFPNITN	325	6.2	63.27	DRB1_1501	0	1	IVRFPNITN	325	6.2	63.27	DRB1_1501
1	IVRFPNITN	325	6.2	63.27	DRB1_1506	0	1	IVRFPNITN	325	6.2	63.27	DRB1_1506
1	YRLFRKSNL	452	6.1	62.24	DRB1_1502	1	74	YQGVNCTEV	611	2.1	21.43	DRB1_1502
1	WRVYSTGSN	632	5.9	58.42	DRB1_0817	0	1	WRVYSTGSN	632	5.9	58.42	DRB1_0817
1	IVMVTIMLC	1226	4.2	52.5	DRB1_0804	0	1	IVMVTIMLC	1226	4.2	52.5	DRB1_0804
1	FKIYSKHTP	200	3.9	48.75	DRB1_0802	0	1	FKIYSKHTP	200	3.9	48.75	DRB1_0802
13	VLYQDVNCT	609	3.4	37.78	DRB1_1304	0	13	VLYQGVNCT	609	3.4	37.78	DRB1_1304
23	VLYQDVNCT	609	3.2	36.36	DRB1_1301	0	23	VLYQGVNCT	609	3.2	36.36	DRB1_1301
23	VLYQDVNCT	609	3.2	36.36	DRB1_1327	0	23	VLYQGVNCT	609	3.2	36.36	DRB1_1327
23	VLYQDVNCT	609	3.2	36.36	DRB1_1328	0	23	VLYQGVNCT	609	3.2	36.36	DRB1_1328
25	VLYQDVNCT	609	3.1	32.98	DRB1_0410	0	25	VLYQGVNCT	609	3.1	32.98	DRB1_0410
55	YQDVNCTEV	611	3.7	31.9	DRB1_0701	0	13	YQGVNCTEV	611	5.2	44.83	DRB1_0701
55	YQDVNCTEV	611	3.7	31.9	DRB1_0703	0	13	YQGVNCTEV	611	5.2	44.83	DRB1_0703
19	VLYQDVNCT	609	2.5	29.76	DRB1_1102	0	19	VLYQGVNCT	609	2.5	29.76	DRB1_1102
19	VLYQDVNCT	609	2.5	29.76	DRB1_1121	0	19	VLYQGVNCT	609	2.5	29.76	DRB1_1121
19	VLYQDVNCT	609	2.5	29.76	DRB1_1322	0	19	VLYQGVNCT	609	2.5	29.76	DRB1_1322
						1	8	YQGVNCTEV	611	1.74	29	DRB1_0101
41	VLYQDVNCT	609	2.6	28.89	DRB1_0421	0	41	VLYQGVNCT	609	2.6	28.89	DRB1_0421
32	VLYQDVNCT	609	2.4	27.27	DRB1_0306	0	32	VLYQGVNCT	609	2.4	27.27	DRB1_0306
32	VLYQDVNCT	609	2.4	27.27	DRB1_0307	0	32	VLYQGVNCT	609	2.4	27.27	DRB1_0307
32	VLYQDVNCT	609	2.4	27.27	DRB1_0308	0	32	VLYQGVNCT	609	2.4	27.27	DRB1_0308
32	VLYQDVNCT	609	2.4	27.27	DRB1_0311	0	32	VLYQGVNCT	609	2.4	27.27	DRB1_0311
58	LYQDVNCTE	610	2.3	25.56	DRB1_0421	-1
						1	18	YQGVNCTEV	611	2.6	26.53	DRB5_0101
						1	18	YQGVNCTEV	611	2.6	26.53	DRB5_0105
59	LYQDVNCTE	610	2.4	25.53	DRB1_0410	-1
54	VLYQDVNCT	609	2.41	25.37	DRB1_0301	0	54	VLYQGVNCT	609	2.41	25.37	DRB1_0301
36	VLYQDVNCT	609	2.2	25	DRB1_0404	0	36	VLYQGVNCT	609	2.2	25	DRB1_0404
36	VLYQDVNCT	609	2.2	25	DRB1_0423	0	36	VLYQGVNCT	609	2.2	25	DRB1_0423
48	VLYQDVNCT	609	2.2	25	DRB1_1120	0	48	VLYQGVNCT	609	2.2	25	DRB1_1120
48	VLYQDVNCT	609	2.2	25	DRB1_1302	0	48	VLYQGVNCT	609	2.2	25	DRB1_1302
61	LYQDVNCTE	610	2.3	24.21	DRB1_0301	-1
48	VLYQDVNCT	609	2.1	22.34	DRB1_0405	0	48	VLYQGVNCT	609	2.1	22.34	DRB1_0405
41	VLYQDVNCT	609	1.9	22.09	DRB1_0401	0	41	VLYQGVNCT	609	1.9	22.09	DRB1_0401
41	VLYQDVNCT	609	1.9	22.09	DRB1_0426	0	41	VLYQGVNCT	609	1.9	22.09	DRB1_0426
						1	61	YQGVNCTEV	611	1.9	20.21	DRB1_0405
57	VLYQDVNCT	609	1.71	18.79	DRB1_1107	0	57	VLYQGVNCT	609	1.71	18.79	DRB1_1107
The average of % of highest score for epitopes spanning the mutant region was found to be 18.76. Those epitopes having more than the average score from both the wild type and the mutant proteins are compared.
