## Supplementary material for "Impact of clade specific mutations on structural fidelity of SARS-CoV-2 proteins": Scoring Scheme

### Sheet: Sheet 1
Table 1
Mutants	Corresponding Proteins	Hydropathy Index	Extinction Coefficient	Average ASA	Average Disorderedness	Secondary Structure Alteration	ABCPred	LBTope	NETCTL	Propred 1	Propred 2	Stability	Ramachandran Outliers	Change in RMSD	Change in RMSF	Average Drug Score	Binding Pocket Number	Evolutionary Analysis	Total Score
N - S202N	N Protein	-1	-1	0	0	-1	-1	-1	-1	0	0	-1	-1	-1	-1	-1	-1	0	-12
ORF1a - V378I	nsp2	0	0	0	0	-1	0	-1	-1	0	0	-1	-1	-1	-1	-1	-1	0	-9
ORF1a - A3220V	nsp4	-1	0	0	0	-1	-1	-1	-1	-1	-1	-1	-1	-1	-1	-1	-1	0	-13
ORF1a - L3606F	nsp6	0	0	0	0	0	0	-1	-1	-1	-1	-1	-1	-1	-1	-1	-1	0	-10
ORF3a - G251V	orf3a	-1	0	0	-1	-1	0	-1	-1	0	-1	-1	-1	-1	-1	-1	-1	0	-12
ORF8 - L84S	orf8	-1	-1	0	0	-1	-1	-1	-1	-1	-1	-1	-1	-1	-1	-1	-1	0	-14
S - D614G	S protein	-1	0	0	0	-1	0	-1	-1	-1	-1	-1	-1	-1	-1	-1	-1	0	-12
Scoring scheme
Unchanged = 0
Change = -1

### Sheet: Sheet 2
	Mutations	Score
	N - S202N	-12
	ORF1a - V378I	-9
	ORF1a - A3220V	-13
	ORF1a - L3606F	-10
	ORF3a - G251V	-12
	ORF8 - L84S	-14
	S - D614G	-12
